# Antigen-driven clonal selection shapes the persistence of HIV-1 infected CD4^+^ T cells *in vivo*

**DOI:** 10.1101/2020.12.01.402651

**Authors:** Francesco R. Simonetti, Hao Zhang, Garshasb P. Soroosh, Jiayi Duan, Kyle Rhodehouse, Alison L. Hill, Subul A. Beg, Kevin McCormick, Hayley Raymond, Christopher L. Nobles, John Everett, Kyungyoon J. Kwon, Jennifer A. White, Jun Lai, Joseph B. Margolick, Rebecca Hoh, Steven G. Deeks, Frederic D. Bushman, Janet D. Siliciano, Robert F. Siliciano

**Affiliations:** Department of Medicine, Johns Hopkins University School of Medicine, Baltimore, MD; Department of Molecular Microbiology and Immunology, Johns Hopkins Bloomberg School of Public Health, Baltimore, MD; Department for Organismic and Evolutionary Biology, Harvard University, Cambridge, MA; Department of Microbiology, University of Pennsylvania Perelman School of Medicine, Philadelphia, PA; Division of HIV, Infectious Diseases, and Global Medicine, University of California, San Francisco, CA; Howard Hughes Medical Institute, Baltimore, MD

## Abstract

Clonal expansion of infected CD4^+^ T cells is a major mechanism of HIV-1 persistence and a barrier to cure. Potential causes are homeostatic proliferation, effects of HIV-1 integration, and interaction with antigens. Here we show that it is possible to link antigen responsiveness, full proviral sequence, integration site, and T cell receptor β-chain (TCRβ) sequence to examine the role of recurrent antigenic exposure in maintaining the HIV-1 reservoir. We isolated Cytomegalovirus (CMV)- and Gag-responding CD4^+^ T cells from 10 treated individuals. Proviral populations in CMV-responding cells were dominated by large clones, including clones harboring replication-competent proviruses. TCRβ repertoires showed high clonality driven by converging adaptive responses. Although some proviruses were in genes linked to HIV-1 persistence (*BACH2*, *STAT5B, MKL1*), proliferation of infected cells under antigenic stimulation occurred regardless of the site of integration. Paired TCRβ-integration site analysis showed that infection could occur early or late in the course of a clone’s response to antigen and could generate infected cell populations too large to be explained solely by homeostatic proliferation. Together these findings implicate antigen-driven clonal selection as a major factor in HIV-1 persistence, a finding that will be a difficult challenge to eradication efforts.
