## Supplementary_table_6 for "Antigen-driven clonal selection shapes the persistence of HIV-1 infected CD4^+^ T cells *in vivo*"

### Sheet: Single Genome Sequencing
Primers used for single genome sequencing (SGS) PCR
Assay	Primer name	PCR reaction	Primer type	Primer sequence	HXB2 position
u5-gag	u5gagSGS_fo	outer	forward	GTARCTAGAGATCCCTCAGAC	584-604
	u5gagSGS_ro		reverse	TGACATGCTGTCATCATYTCYTC	1819-1841
	u5gagSGS_fn	nested	forward	AAATCTCTAGCAGTGGCGCC	623-642
	u5gagSGS_rn		reverse	CATCATTTCTTCTARTGTAGCTSCT	1806-1830
env	envSGS_fo	outer	forward	GCCAGTAGTRTCAACYGAA	6980-6998
	envSGS_ro		reverse	GCARATGAGTTTCTYAGAGCA	8016-8036
	envSGS_fn	nested	forward	CTGCTAAATGGCAGTCTAGC	7002-7021
	envSGS_rn		reverse	TTGCCTGGAGCTGYTTRATGC	7939-7959
Primers used for Sanger sequencing
Assay	Primer name	PCR reaction	Primer type	Primer sequence	HXB2 position
u5-gag	u5gagSGS_fn	Sanger	forward	AAATCTCTAGCAGTGGCGCC	623-642
	INT2A5	Sanger	forward	GTGATACCCATGTTTTCAGCATTA	1291-1314
	INT3A2	Sanger	reverse	AGCTTCCTCATTGATGGTCTCTTT	1393-1416
	INT3A2_p2	Sanger_alternative	reverse	AGCCTCCTCATTAATGGTATCTTT	1393-1417
	INT3A2_p3	Sanger_alternative	reverse	AGCTTCCTCATTGATAGTCTCCTT	1393-1418
	INT2A5_p3	Sanger_alternative	forward	GATTTAAACACCATGCTAAACACAG	1336-1360
	INT2A5_p6	Sanger_alternative	forward	GTGATACCCATGTTTGTAGCATTA	1291-1314
	u5gagSGS_rn	Sanger	reverse	CATCATTTCTTCTARTGTAGCTSCT	1806-1830
env	envSGS_fn	Sanger	forward	CTGCTAAATGGCAGTCTAGC	7002-7021
	envSGS_rn	Sanger	reverse	TTGCCTGGAGCTGYTTRATGC	7939-7959

### Sheet: Integration site analysis
Primers used for integration site analysis (5' to 3')
Assay	Primer Name	Sequence	Notes
INSPIIRED	CP04U3 PCR1	TGACCCCTGGCCCTGGTGTGTAG	Full Linker sequences and Linker Primer sequences are listed in Supplemental Information of Sherman et al. (2016). “X” in PCR 2 LTR primers indicates replicate-specific barcodes.
	CP07U3 PCR 2	CAAGCAGAAGACGGCATACGAGATXXXXXXXXXXXXAGTCAGTCAGCCCCAATCAGGGAAGTAGCCTTGTGTG
	CPRU5 PCR 1	GAACCCACTGCTTAAGCCTCAATAAAG
	FSRU5 PCR 2	CAAGCAGAAGACGGCATACGAGATXXXXXXXXXXXXAGTCAGTCAGCCYAAGTAGTGTGTGCCCRTCTGTTG
	iFwd Seq	ATCTACACCAGGACTGACGCTATGGTAATTGT
	CP07U3 I1 Seq	GCTACTTCCCTGATTGGGGCTGACTGACT
	CP07U3 R2 Seq	AGTCAGTCAGCCCCAATCAGGGAAGTAGC
	FSRU5 I1 Seq	GGGCACACACTACTTRGGCTGACTGACT
	FSRU5 R2 Seq	AGTCAGTCAGCCYAAGTAGTGTGTGCCC
Lenti-X	Linker PCR 1	GTAATACGACTCACTATAGGGC
	Linker PCR 2	ACTATAGGGCACGCGTGGT
	5' LTR (U3) PCR 1	CCCTGGCCCTGGTGTGTAGTTCTG
	5' LTR (U3) PCR 2	CAGGGAAGTAGCCTTGTGTGTGGT
	3' LTR (U5) PCR 1	GAACCCACTGCTTAAGCCTCAATAAAG
	3' LTR (U5) PCR 2	CAAGTAGTGTGTGCCCGTCTGTTG
	5' LTR (U3)_P6_HM PCR1	CTCAACTGGTACTAGCTTGAAGCAC
	5' LTR (U3)_P6_HM PCR2	GTCAGTGGAAATCTGGTCCCTGG

### Sheet: Provirus specific amplification
Primers used for provirus specific amplification (paired with HIV-specific primers)
Participant	Clone ID	5 prime outer	5 prime nested	3 prime outer	3 prime nested
P1	p1.c.mkl1	AGAGACAGGGTCTTTGGATGG	GCTATTTACTCCCAGAAAAGACAAG
	p1.c.memo1	CACGATAGATCAGTTTATTTCTGG	CTGGATGGGCTAATTCACTCC
P2	p2.c.stat5b	GAGCCAAGATCATGCCACTGC	CACTGCACTCCATGGAAGG
	p2.c.hivep3	CTTGTCCATGTCTAGTTGGCTATG	CTTTCAGTGCAAGGCTAAACATTAAG
P3	p3.c.bach2	GTTTCTCCAAGATATTGCTTGTGG	CTTGTGGAAGGGCTAATTTGGTC
	p3.c.fxbo22	GTGAAACTCCATCTCAAAAACTGG	ATCTCAAAAACTGGAAGGGCTAATTTGG
P4	p4.c.st6	CCTCATGTTGCTTAAGCAAAAGC	CGCTGGAAGGGATGATTCACT	CCAGAGAGTGCTTGGGGAATG	GAATGATGTGCCCCTTGTCCA
P5	p5.c.kcnc2	GAACTTTCTAGGCTTTGGTTTTTGG	GGTTTTTGGAAGGGCTAGTTTACCATG	CATTTTACCAATGAAAAAACTGCTAG	AACTGCTAGAGATTTTCCACACTGAC
	p5.c.delec1	CCATCTACAGCAGAGGTGTTGG	GAGGTGTTGGAAGGGCTAATTCACTC	GAAGCCAAAAGATTGGACACCTG	GGACACCTGCTAGAGATTTTCCACAC
P6	p6.g.bach2.c1	ATGAGGGGGCTGAGTTTCCTTGG	GTTTCCTTGGATRGGCTAATTTACTC	GAAAAGCGATGTGGAGACCTGGCTC	CACATGATGATAAATAGCAGAACTTGAC
	p6.g.bach2.c2	CTTCCTAAAATCACCTGTGGGTATCATGG	GTATCATGGATRGGCTAATTTACTC	GTGCATATAATTTTGGGTAGGTAGTGC	GGTGCACACTGATAATAAGACTTAGAG
	p6.g.bach2.c3	CTACTCCAGTATGACCCCATCTTGG	CCATCTTGGTGGATRGGCTAATTTACTC	CTCCCTCCAAAAGAAATGTTGAAG	CCTGTAGCTCAGAATGTGGCC
	p6.g.cramp1	CAGGCAAAAAGGGTGACACCAC	GTAAACAAAGCTGCAATCCCCATC

### Sheet: Clone-specific ddPCR
Primers and probes used in ddPCR experiments (5' to 3')
Participant	Clone ID	Assay	Forward primer	Reverse Primere	Probe	Fluorophore	Quencher
P1	p1.c.mkl1	Provirus	GCCTTGGGAGCTCTTAGATAAT	AGTAGCCTTGTGTGTGGTAAA	TAGCCCATCCAAAGACCCTGTC	HEX	/zen/IABk
		VDJ	GAACCCGACAGCTTTCTATCT	GTGAGTCTGGTGCCTTGT	ATCGGATCCTCTGCGGCTTTCTTT	FAM	/zen/IABk
	p1.c.memo1	Provirus	GATCCAGGAACCGCTGTTTA	TGGTAAACCCACAGATCAAGG	CAGTTTATTTCTGGATGGGCTAATTCAC	HEX	/zen/IABk
P2	p2.c.hivep3	Provirus	AACTTTCAGTGCAAGGCTAAAC	GGGAAGTAGCCTTGTTTA	AGTCTCTTCTGTGAATATTGGAAGGG	HEX	/zen/IABk
	p2.c.stat5b	Provirus	AGCTAGAGATCCCTCAGATACC	TGGTCACCTAGTACAGCAATTT	CAGGCTGGAGTGCTAGAGATTTTCTACAC	FAM	/zen/IABk
P3	p3.c.fxbo22	Provirus	CCACTGCACTCCAACCTT	CAATCAGGGAAGTAGCCTTGT	CTCCATCTCAAAAACTGGAAGGGC	HEX	/zen/IABk
		VDJ	CCTCCCAAACATCTGTGTACTT	GTGAGTCTGGTGCCTTGTC	GTTACTCGACAGGGATCACTGAAGC	FAM	/zen/IABk
	p3.c.bach2	Provirus	TACCACATCCTGCAAGGTTAAA	CACCAGCACTACGGTCAAG	CAGTAACAGTACTAGATTGTAGGGAATACC	FAM	/zen/IABk
P4	p4.c.st6	Provirus	AGCCTCTGATCTCCAGACT	CCCACAGATCAAGGATGTCTT	CTAACCCCCGCTGGAAGGGATGA	HEX	/zen/IABk
		VDJ	CAGCACCAACCAGACATCTAT	CAAGACAGAGAGCTGGGTTC	CAGCAGTTTACTTACGGCTGCAACTAATG	FAM	/zen/IABk
P5	p5.c.kcnc2	Provirus	TGAGAACTTTCTAGGCTTTGGT	TGTGTACAGTCTAGTTGCCATATT	TCCATCCATGGTAAACTAGCCCTTCC	HEX	/zen/IABk
		VDJ	TGGAGGACTCAGCCATGTA	TGGTCCCATTCCCAAAGTG	CCAGCAGTCTTTCCGGGACAGAAA	FAM	/zen/IABk
	p5.c.delec1	Provirus	AGCCAGTCACCAACCAGAA	GTGTTGTAAACCCACAGATCAAG	CAGCAGAGGTGTTGGAAGGGCTAA	HEX	/zen/IABk
		VDJ	CAGTGCCCATCCTGAAGAC	AGCCTAGAGCCTTCTCCAA	CTGCAGTGCTAGAGCTACTACCGG	FAM	/zen/IABk
P6	p6.g.bach2.c1	Provirus	CGTCAAACCTCAGACCCTATT	GTGGGCTTAATGGCAAAGAAA	TCTCTAGCAGTTTCCTCTGGCTGT	HEX	/zen/IABk
		VDJ	GCCCAAACCTAACATTCTCAAC	CCCGAAGAACTGCTCATAGAC	TATCTCTGCAGCGTGGCACGACAGG	FAM	/zen/IABk
	p6.g.bach2.c2	Provirus	TGGAGTGTATTATGACCCATCAA	TGAAAGGCCAAATGATGTGC	TAGCAGAAATCAAAACCTGTAAGTCACC	HEX	/zen/IABk
		VDJ	CTCCCAGACATCTGTGTACTTC	GTCGAGTCCCATCACCAAA	CAGTATAACAGGGGTAGGTGGCCAG	FAM	/zen/IABk
	p6.g.bach2.c3	Provirus	TTCATTGCTACTTGTGCTTCAC	GTAGCTCAGAATGTGGCCTTA	TAAGATGGGTGCTAGATGCCTAAGC	HEX	/zen/IABk
		VDJ	AAGACAGCAGCTTCTACATCTG	GTGAGTCTGGTGCCTTGTC	TCAGCGCCCAGCCCCGGTACAC	FAM	/zen/IABk
